# Genome-wide investigation of Cytochrome P450 superfamily of *Aquilaria agallocha*: association with terpenoids and phenylpropanoids biosynthesis

**DOI:** 10.1101/2022.09.26.509443

**Authors:** Ankur Das, Khaleda Begum, Suraiya Akhtar, Raja Ahmed, Phatik Tamuli, Ram Kulkarni, Sofia Banu

## Abstract

P450 superfamily (CYPs) has been known as contributors to the metabolites’ diversity and their promiscuous nature has led to the flexibility in substrate specificity and functional diversity. Current study was designed to investigate CYPs in the genome of an agarwood producing plant species named Aquilaria agallocha. Agarwood, the resinous fragrant wood with numerous phytochemicals, produced when an Aquilaria plant respond to wound and microbial infection. These chemicals are of great interest to industries ascribing it a high economic value. However, the pathways for the biosynthesis of these metabolites have not been studied in context of Aquilaria CYPs. We identified 136 A. agallocha CYP proteins from the genome, characterized and classified them into 8 clans and 38 families. Functional analysis unveiled their participation in terpenoids, phenolics, flavonoids and other valuable metabolites biosynthesis. Conserved motifs were detected and evolutionary analysis revealed duplicated and orthologous pairs. Potential members for the biosynthesis of sesquiterpenoids and phenylpropanoids reported in Aquilaria and agarwood were elucidated and validated through expression profiles in stress induced callus tissues and infected Aquilaria tress. This study provides a strong foundation for biochemical characterization of Aquilaria CYPs which will aid heterologous production of valuable phytochemicals and untangle molecular mechanism of agarwood formation.
