## Supplementary material for "Genome-wide investigation of Cytochrome P450 superfamily of *Aquilaria agallocha*: association with terpenoids and phenylpropanoids biosynthesis": Additional file 1.xlsx

### Sheet: Sheet2
Additional file 1. General properties of AaCYPs and their deduced protein sequences identified in the genome of Aquilaria agallocha
SI. No	Gene	Hit gene	Clan	Family	Annoation of AaCYPs	Hit protein	% Identity	alignment length	e-value	bit score	Organism	TMH	Isoelectric	Mass	Subcellular
1	AaCYP1	CYP81Q32	71	CYP81	AaCYP81Q1	Cytochrome P450 81Q32	53.51	499	0	535	Catharanthus roseus	1	6.95	52.03	ES
2	AaCYP2	CYP83B1	71	CYP83	AaCYP83B1	Cytochrome P450 83B1	38.64	339	2e-74	248	Arabidopsis thaliana	0	7.52	52.33	PM
3	AaCYP3	CYP71AU50	71	CYP736	AaCYP736A2	Cytochrome P450 71AU50	65.39	497	0	679	Prunus mume	0	7.23	56.99	ES
4	AaCYP4	CYP84A1	71	CYP84	AaCYP84A2	Cytochrome P450 84A1	70.5	461	0	640	Arabidopsis thaliana	1	5.69	54.62	ES
5	AaCYP5	CYP720B1	85	CYP720	AaCYP720B1	Abietadienol/abietadienal oxidase	41.83	208	1e-55	199	Pinus taeda	1	8.65	60.93	ES
6	AaCYP6	CYP96A15	86	CYP730	AaCYP730A1	Alkane hydroxylase MAH1	35.85	491	3e-98	311	Arabidopsis thaliana	0	8.12	57.12	ES
7	AaCYP7	BA13	85	CYP85	AaCYP85A1	Cytochrome P450 85A	80.39	464	0	795	Phaseolus vulgaris	1	7.43	53.53	ES
8	AaCYP8	CYP89A9	71	CYP89	AaCYP89A1	Cytochrome P450 89A9	43.35	519	9e-138	412	Arabidopsis thaliana	1	6.13	51.84	ES
9	AaCYP9	CYP716A17	85	CYP716	AaCYP716A2	Beta-amyrin 28-monooxygenase	74.15	441	0	714	Vitis vinifera	0	8.05	49.66	ES
10	AaCYP10	CYP81C13	71	CYP81	AaCYP81C1	Cytochrome P450 81C13	46.38	345	2e-106	338	Catharanthus roseus	1	6.8	74.24	ES
11	AaCYP11	CYP71BE54	71	CYP71	AaCYP71D6	Desmethyl-deoxy-podophyllotoxin synthase	51.88	480	2e-174	507	Sinopodophyllum hexandrum	0	7.04	54.12	C
12	AaCYP12	CYP71BE55	71	CYP71	AaCYP71D5	Desmethyl-deoxy-podophyllotoxin synthase	50.53	471	3e-170	497	Sinopodophyllum hexandrum	0	8.02	56.81	ES
13	AaCYP13	CYP82A1	71	CYP82	AaCYP82A5	Cytochrome P450 82A1	44.89	548	3e-158	469	Pisum sativum	1	7.31	59.51	ES
14	AaCYP14	CYP707A5	85	CYP722	AaCYP722A1	Abscisic acid 8'-hydroxylase 1	29.66	445	3e-55	197	Oryza sativa subsp. japonica	3	8.62	55.35	ES
15	AaCYP15	CYP707A7	85	CYP722	AaCYP722A2	Abscisic acid 8'-hydroxylase 3	31.48	413	1e-64	223	Oryza sativa subsp. japonica	1	7.55	56.9	ES
16	AaCYP16	CYP73A11	71	CYP73	AaCYP73A1	Trans-cinnamate 4-monooxygenase	86.56	506	0	917	Glycine max	0	7.88	57.81	ES
17	AaCYP17	CYP78A5	71	CYP78	AaCYP78A3	Cytochrome P450 78A5	66.89	447	0	604	Arabidopsis thaliana	0	5.73	50.18	N
18	AaCYP18	CYP71D10	71	CYP71	AaCYP71D11	Cytochrome P450 71D10	48.89	497	5e-160	470	Glycine max	1	8.31	52.56	ES
19	AaCYP19	CYP94A1	86	CYP94	AaCYP94A1	Cytochrome P450 94A1	44.59	305	2e-82	271	Vicia sativa	1	8.22	56.33	ES
20	AaCYP20	CYP82A3	71	CYP82	AaCYP82A10	Cytochrome P450 82A3	48.66	522	2e-179	522	Glycine max	2	7.68	58.62	ES
21	AaCYP21	CYP714C2	72	CYP714	AaCYP71C1	Cytochrome P450 714C2	50.1	481	2e-165	486	Oryza sativa subsp. japonica	2	8.29	59.36	ES
22	AaCYP22	CYP89A9	71	CYP89	AaCYP89A2	Cytochrome P450 89A9	49.7	503	6e-161	473	Arabidopsis thaliana	0	7.31	56.67	ES
23	AaCYP23	CYP71D10	71	CYP71	AaCYP71D4	Cytochrome P450 71D10	49.4	502	2e-179	521	Glycine max	1	6.62	57.27	ES
24	AaCYP24	CYP87D18	85	CYP87	AaCYP87A4	Cucurbitadienol 11-hydroxylase	67.65	473	0	662	Siraitia grosvenorii	1	8.54	53.67	ES
25	AaCYP25	CYP736A117	71	CYP71	AaCYP71A1	Cytochrome P450 736A117	55.36	504	0	555	Prunus mume	1	6.52	56.82	ES
26	AaCYP26	CYP734A1	72	CYP715	AaCYP715A2	Cytochrome P450 734A1	37.69	390	7e-91	291	Arabidopsis thaliana	0	8.12	48.46	C
27	AaCYP27	CYP71D10	71	CYP71	AaCYP71D8	Cytochrome P450 71D10	50.6	504	1e-180	524	Glycine max	1	7.47	57.14	ES
28	AaCYP28	CYP82A3	71	CYP82	AaCYP82A4	Cytochrome P450 82A3	44.25	400	3e-118	362	Glycine max	1	7.43	49.65	OM
29	AaCYP29	CYP707A4	85	CYP707	AaCYP707A1	Abscisic acid 8'-hydroxylase 4	69.13	460	0	682	Arabidopsis thaliana	0	8.28	54.36	ES
30	AaCYP30	CYP704C1	86	CYP704	AaCYP704C3	Cytochrome P450 704C1	50.48	519	6e-179	520	Pinus taeda	1	7.33	59.96	ES
31	AaCYP31	CYP86B1	86	CYP86	AaCYP86B3	Cytochrome P450 86B1	75.57	528	0	837	Arabidopsis thaliana	2	7.26	62.99	ES
32	AaCYP32	CYP82C4	71	CYP82	AaCYP82A9	Xanthotoxin 5-hydroxylase CYP82C4	50.38	520	7e-177	516	Arabidopsis thaliana	2	7.14	59.16	ES
33	AaCYP33	CYP77A3	71	CYP77	AaCYP77A1	Cytochrome P450 77A3	44.14	503	1e-153	455	Glycine max	0	7.67	57.21	ES
34	AaCYP34	CYP83B1	71	CYP83	AaCYP83B2	Cytochrome P450 83B1	43.14	503	3e-151	447	Arabidopsis thaliana	0	7.53	53.79	Ex. S
35	AaCYP35	AOS3	74	CYP74	AaCYP74A2	Allene oxide synthase 3	54.12	473	0	551	Solanum lycopersicum	0	5.88	54.58	ES
36	AaCYP36	CYP84A1	71	CYP84	AaCYP84A3	Cytochrome P450 84A1	71.12	464	0	693	Arabidopsis thaliana	0	5.11	55.31	ES
37	AaCYP37	CYP87A3	85	CYP87	AaCYP87A2	Cytochrome P450 87A3	65.42	428	0	590	Oryza sativa subsp. japonica	0	8	49.86	ES
38	AaCYP38	CYP709B1	72	CYP715	AaCYP715A1	Cytochrome P450 709B1	31.1	418	1e-62	222	Arabidopsis thaliana	4	8.48	72.18	OM
39	AaCYP39	CYP97A3	97	CYP97	AaCYP97A1	Protein LUTEIN DEFICIENT 5	77.58	553	0	874	Arabidopsis thaliana	0	5.35	76.37	ES
40	AaCYP40	CYP98A2	71	CYP98	AaCYP98A1	Cytochrome P450 98A2	79.81	431	0	736	Glycine max	0	6.9	92.54	PM
41	AaCYP41	CYP82A3	71	CYP82	AaCYP82A3	Cytochrome P450 82A3	51.63	521	0	533	Glycine max	2	7.2	59.55	ES
42	AaCYP42	CYP714C2	72	CYP714	AaCYP71C2	Cytochrome P450 714C2	44.05	454	2e-135	409	Oryza sativa subsp. japonica	0	8.25	58.72	ES
43	AaCYP43	CYP736A117	71	CYP71	AaCYP71A3	Cytochrome P450 736A117	57.73	440	2e-176	511	Prunus mume	0	5.91	49.24	ES
44	AaCYP44	CYP76A2	71	CYP71	AaCYP71A5	Cytochrome P450 76A2	52.44	307	1e-107	333	Solanum melongena	1	8.49	46.73	ES
45	AaCYP45	CYP94A1	86	CYP94	AaCYP94A2	Cytochrome P450 94A1	43.89	458	4e-131	395	Vicia sativa	0	7.86	52.02	C
46	AaCYP46	CYP94B3	86	CYP94	AaCYP94B1	Cytochrome P450 94B3	62.35	502	0	617	Arabidopsis thaliana	1	7.75	56.38	ES
47	AaCYP47	CYP736A12	71	CYP736	AaCYP736A5	Cytochrome P450 CYP736A12	56.75	504	0	606	Panax ginseng	1	7.43	56.87	ES
48	AaCYP48	CYP82A3	71	CYP82	AaCYP82A2	Cytochrome P450 82A3	53.29	501	0	538	Glycine max	2	6.8	59.36	ES
49	AaCYP49	CYP86A22	86	CYP86	AaCYP86A2	Cytochrome P450 86A22	75.82	521	0	850	Petunia hybrida	0	7.7	59.77	ES
50	AaCYP50	CYP86B1	86	CYP86	AaCYP86B2	Cytochrome P450 86B1	68.02	541	0	776	Arabidopsis thaliana	0	7.06	63.21	ES
51	AaCYP51	CYP86B1	86	CYP86	AaCYP86B1	Cytochrome P450 86B1	73.23	310	1e-159	468	Arabidopsis thaliana	0	7.58	46.82	ES
52	AaCYP52	CYP87A3	85	CYP87	AaCYP87A1	Cytochrome P450 87A3	61.25	431	0	545	Oryza sativa subsp. japonica	0	8.59	50.17	ES
53	AaCYP53	CYP82A3	71	CYP82	AaCYP82A7	Cytochrome P450 82A3	40.04	522	7e-127	385	Glycine max	1	5.9	51.63	ES
54	AaCYP54	CYP81E8	71	CYP81	AaCYP81E2	Cytochrome P450 81E8	57.97	483	0	595	Medicago truncatula	1	7.6	56.43	ES
55	AaCYP55	CYP81E9	71	CYP81	AaCYP81E1	Cytochrome P450 81E8	58.88	411	6e-173	501	Medicago truncatula	1	8.5	48.79	ES
56	AaCYP56	CYP78A3	71	CYP78	AaCYP78A1	Cytochrome P450 78A3	70.29	525	0	735	Glycine max	1	7.55	59.64	ES
57	AaCYP57	CYP71BE54	71	CYP71	AaCYP71D15	Desmethyl-deoxy-podophyllotoxin synthase	40.13	471	4e-105	328	Sinopodophyllum hexandrum	1	8.04	51.99	ES
58	AaCYP58	CYP75A3	71	CYP75	AaCYP75A1	Flavonoid 3',5'-hydroxylase 2	60.96	502	0	591	Petunia hybrida	0	8.25	48.84	ES
59	AaCYP59	HPL	74	CYP74	AaCYP74B1	Fatty acid hydroperoxide lyase	66.95	472	0	654	Solanum lycopersicum	1	6.38	55.53	MM
60	AaCYP60	CYP97B2	97	CYP97	AaCYP97B1	Cytochrome P450 97B2	82.44	541	0	930	Glycine max	0	7.2	64.55	CM
61	AaCYP61	AOS1	74	CYP74	AaCYP74A1	Allene oxide synthase 1	72.82	504	0	745	Solanum lycopersicum	0	8.29	58.69	CM
62	AaCYP62	CYP82A1	71	CYP82	AaCYP82A6	Cytochrome P450 82A1	46.84	538	1e-170	499	Pisum sativum	1	8.16	55.7	ES
63	AaCYP63	CYP82A3	71	CYP82	AaCYP82A1	Cytochrome P450 82A3	53.02	513	0	565	Glycine max	2	7.88	57.91	ES
64	AaCYP64	CYP71D10	71	CYP71	AaCYP71D3	Cytochrome P450 71D10	50	508	1e-174	508	Glycine max	1	7.33	56.08	ES
65	AaCYP65	CYP81Q32	71	CYP81	AaCYP81Q6	Cytochrome P450 81Q32	51.87	509	5e-179	519	Catharanthus roseus	0	7.23	57.11	ES
66	AaCYP66	CYP86A8	86	CYP86	AaCYP86A1	Cytochrome P450 86A8	76.84	531	0	873	Arabidopsis thaliana	1	6.89	60.64	ES
67	AaCYP67	CYP71D10	71	CYP71	AaCYP71D13	Cytochrome P450 71D10	55.24	487	0	561	Glycine max	1	6.97	55.7	ES
68	AaCYP68	CYP75B1	71	CYP75	AaCYP75B3	Flavonoid 3'-monooxygenase	64.38	511	0	701	Arabidopsis thaliana	0	7.72	55.97	ES
69	AaCYP69	CYP81E8	71	CYP81	AaCYP81Q4	Cytochrome P450 81E8	56.8	375	5e-147	433	Medicago truncatula	1	8.3	43.66	ES
70	AaCYP70	CYP724B1	85	CYP724	AaCYP724B1	Cytochrome P450 724B1	64.38	466	0	615	Oryza sativa subsp. japonica	1	7.83	54.847	ES
71	AaCYP71	CYP71BE52	71	CYP71	AaCYP71D19	Salviol synthase	48.41	473	5e-156	460	Salvia pomifera	0	8.02	55.27	ES
72	AaCYP72	CYP75B1	71	CYP75	AaCYP75B2	Flavonoid 3'-monooxygenase	57.91	392	4e-156	457	Arabidopsis thaliana	1	8.71	45.03	ES
73	AaCYP73	CYP96A15	86	CYP730	AaCYP730A2	Alkane hydroxylase MAH1	32.19	494	8e-86	279	Arabidopsis thaliana	0	7.3	56.18	ES
74	AaCYP74	CYP734A1	72	CYP734	AaCYP734A1	Cytochrome P450 734A1	66.21	512	0	727	Arabidopsis thaliana	0	8.8	65.61	ES
75	AaCYP75	CYP86A1	86	CYP86	AaCYP86A3	Cytochrome P450 86A1	78.83	496	0	811	Arabidopsis thaliana	1	8.42	55.8	ES
76	AaCYP76	CYP90D1	85	CYP90	AaCYP90D1	3-epi-6-deoxocathasterone 23-monooxygenase	67.49	443	0	635	Arabidopsis thaliana	0	7.98	55.1	ES
77	AaCYP77	CYP716B1	85	CYP716	AaCYP716B1	Cytochrome P450 716B1	38.2	466	1e-123	377	Picea sitchensis	1	9.1	56.49	ES
78	AaCYP78	CYP716B2	85	CYP716	AaCYP716B2	Cytochrome P450 716B2	39.65	459	7e-126	383	Picea sitchensis	1	8.45	56	ES
79	AaCYP79	CYP71E1	71	CYP71	AaCYP71E1	4-hydroxyphenylacetaldehyde oxime monooxygenase	52.95	474	4e-171	499	Sorghum bicolor	1	7.59	53.32	ES
80	AaCYP80	CYP714A1	72	CYP714	AaCYP714A1	Cytochrome P450 714A1	60.69	496	0	617	Arabidopsis thaliana	1	8	56.97	ES
81	AaCYP81	CYP707A2	85	CYP707	AaCYP707A3	Abscisic acid 8'-hydroxylase CYP707A2	76.26	417	0	657	Solanum lycopersicum	1	8.1	47.83	ES
82	AaCYP82	CYP90C1	85	CYP90	AaCYP90C1	3-epi-6-deoxocathasterone 23-monooxygenase	71.15	454	0	668	Arabidopsis thaliana	0	8.21	52.52	ES
83	AaCYP83	CYP96A15	86	CYP96	AaCYP96A1	Alkane hydroxylase MAH1	47.04	506	2e-162	477	Arabidopsis thaliana	0	7.38	58.03	ES
84	AaCYP84	CYP716A15	85	CYP716	AaCYP716A1	Beta-amyrin 28-monooxygenase	71.49	477	0	742	Vitis vinifera	1	7.74	54.28	ES
85	AaCYP85	CYP81Q32	71	CYP81	AaCYP81Q2	Cytochrome P450 81Q32	56.51	430	2e-176	510	Catharanthus roseus	0	5.35	48.83	ES
86	AaCYP86	CYP81Q32	71	CYP81	AaCYP81Q3	Cytochrome P450 81Q32	54.96	504	0	570	Catharanthus roseus	1	7.7	57.21	ES
87	AaCYP87	CYP707A3	85	CYP722	AaCYP722A3	Abscisic acid 8'-hydroxylase 3	35.2	446	4e-97	307	Arabidopsis thaliana	1	8.39	53.75	ES
88	AaCYP88	CYP89A2	71	CYP89	AaCYP89A3	Cytochrome P450 89A2	52.37	464	1e-154	457	Arabidopsis thaliana	0	8.21	57.77	ES
89	AaCYP89	CYP71AU50	71	CYP736	AaCYP736A1	Cytochrome P450 71AU50	63.99	436	0	591	Prunus mume	0	6.59	50.1	C
90	AaCYP90	CYP78A7	71	CYP78	AaCYP78A4	Cytochrome P450 78A7	63.31	526	0	673	Arabidopsis thaliana	1	7.82	59.42	ES
91	AaCYP91	CYP71D10	71	CYP71	AaCYP71D1	Cytochrome P450 71D10	52.27	440	3e-170	495	Glycine max	0	5.6	50	N
92	AaCYP92	CYP71BE54	71	CYP71	AaCYP71D2	Desmethyl-deoxy-podophyllotoxin synthase	42.86	336	3e-84	272	Sinopodophyllum hexandrum	1	6.03	45.19	ES
93	AaCYP93	CYP71D55	71	CYP71	AaCYP71D7	Premnaspirodiene oxygenase	52.83	477	0	534	Hyoscyamus muticus	0	5.92	56.7	ES
94	AaCYP94	CYP707A1	85	CYP707	AaCYP707A2	Abscisic acid 8'-hydroxylase CYP707A1	69	471	0	679	Solanum lycopersicum	1	8.25	54.44	ES
95	AaCYP95	CYP71D10	71	CYP71	AaCYP71D10	Cytochrome P450 71D10	52.42	496	0	541	Glycine max	1	7.83	56.95	ES
96	AaCYP96	CYP71D10	71	CYP71	AaCYP71D12	Cytochrome P450 71D10	49.29	493	5e-169	493	Glycine max	1	7.59	51.3	ES
97	AaCYP97	CYP82A3	71	CYP82	AaCYP82A8	Cytochrome P450 82A3	48.46	520	1e-180	525	Glycine max	1	7.72	58.95	ES
98	AaCYP98	CYP71D55	71	CYP71	AaCYP71D17	Premnaspirodiene oxygenase	48.74	478	4e-161	473	Hyoscyamus muticus	0	8.19	55.92	ES
99	AaCYP99	CYP76BK1	71	CYP76	AaCYP76A1	Labd-13Z-ene-9,15,16-triol synthase	40.08	504	5e-115	356	Vitex agnus-castus	1	6.7	59.42	ES
100	AaCYP100	CYP76BK1	71	CYP76	AaCYP76A2	Labd-13Z-ene-9,15,16-triol synthase	39.21	505	3e-112	349	Vitex agnus-castus	1	7.43	60.35	ES
101	AaCYP101	CYP736A12	71	CYP736	AaCYP736A4	Cytochrome P450 CYP736A12	54.98	502	0	589	Panax ginseng	1	7.92	57.53	ES
102	AaCYP102	CYP736A12	71	CYP736	AaCYP736A3	Cytochrome P450 CYP736A12	55.47	503	0	592	Panax ginseng	0	7.72	56.68	ES
103	AaCYP103	CYP81C13	71	CYP81	AaCYP81C2	Cytochrome P450 81C13	47.14	507	2e-164	483	Catharanthus roseus	0	7.71	57.01	ES
104	AaCYP104	CYP84A1	71	CYP84	AaCYP84A1	Cytochrome P450 84A1	75.82	517	0	776	Arabidopsis thaliana	1	5.66	58.39	ES
105	AaCYP105	CYP93A2	71	CYP705	AaCYP705A2	Cytochrome P450 93A2	43.04	481	7e-141	422	Glycine max	1	7.6	58.17	ES
106	AaCYP106	CYP93A1	71	CYP705	AaCYP705A1	3,9-dihydroxypterocarpan 6A-monooxygenase	30.69	303	5e-47	174	Glycine max	1	7.78	51.94	OM
107	AaCYP107	CYP73A100	71	CYP73	AaCYP73A2	Cytochrome P450 CYP73A100	82.1	447	0	762	Panax ginseng	0	7.76	51.56	C
108	AaCYP108	CYP724B1	85	CYP72	AaCYP724B2	Cytochrome P450 724B1	53.55	437	6e-161	469	Oryza sativa subsp. japonica	0	7.78	46.02	ES
109	AaCYP109	CYP735A1	72	CYP735	AaCYP735A1	Cytokinin hydroxylase	71.34	478	0	669	Arabidopsis thaliana	0	7.92	53.57	ES
110	AaCYP110	CYP71D10	71	CYP71	AaCYP71D16	Cytochrome P450 71D10	46.65	493	2e-143	430	Glycine max	0	7.3	59.96	PM
111	AaCYP111	CYP81Q32	71	CYP81	AaCYP81Q5	Cytochrome P450 81Q32	57.06	489	0	563	Catharanthus roseus	0	5.95	66.35	ES
112	AaCYP112	CYP78A5	71	CYP78	AaCYP78A2	Cytochrome P450 78A5	55.7	447	3e-169	492	Arabidopsis thaliana	0	7.85	49.25	ES
113	AaCYP113	CYP81Q32	71	CYP81	AaCYP81E3	Cytochrome P450 81Q32	55.51	472	0	568	Catharanthus roseus	0	8.27	56.11	OM
114	AaCYP114	CYP89A2	71	CYP89	AaCYP89A4	Cytochrome P450 89A2	61.38	378	5e-144	429	Arabidopsis thaliana	2	6.73	56.01	Ex. S
115	AaCYP115	CYP51G1	51	CYP51	AaCYP51G1	Sterol 14-demethylase	82.14	487	0	838	Arabidopsis thaliana	1	6.95	55.32	ES
116	AaCYP116	CYP71AP13	71	CYP71	AaCYP71A4	Cytochrome P450 71AP13	57.14	259	2e-98	309	Prunus mume	1	8.73	45.15	ES
117	AaCYP117	CYP97C1	97	CYP97	AaCYP97C1	Carotene epsilon-monooxygenase	75.16	463	0	730	Arabidopsis thaliana	0	6.94	66.94	CM
118	AaCYP118	CYP71BE54	71	CYP71	AaCYP71D9	Desmethyl-deoxy-podophyllotoxin synthase	54.55	495	0	550	Sinopodophyllum hexandrum	1	8.22	60.99	ES
119	AaCYP119	CYP704C1	86	CYP704	AaCYP704C2	Cytochrome P450 704C1	50.78	516	5e-179	521	Pinus taeda	1	8.66	61.93	OM
120	AaCYP120	CYP82G1	71	CYP82	AaCYP82G1	Dimethylnonatriene synthase	43.7	405	2e-97	307	Arabidopsis thaliana	0	8.82	47.03	ES
121	AaCYP121	CYP94C1	86	CYP94	AaCYP94C1	Cytochrome P450 94C1	60.53	418	9e-179	517	Arabidopsis thaliana	0	7.87	52.18	C
122	AaCYP122	CYP707A5	85	CYP722	AaCYP722A4	Abscisic acid 8'-hydroxylase 1	29.81	473	2e-63	217	Oryza sativa subsp. japonica	1	7.38	48.24	ES
123	AaCYP123	CYP71BE52	71	CYP71	AaCYP71D18	Salviol synthase	45.62	502	1e-157	465	Salvia pomifera	1	8.39	57.35	ES
124	AaCYP124	CYP75B1	71	CYP75	AaCYP75B1	Flavonoid 3'-monooxygenase	67.98	509	0	727	Arabidopsis thaliana	1	8.22	56.22	ES
125	AaCYP125	KAO1	85	CYP88	AaCYP88A2	Ent-kaurenoic acid oxidase 1	71.28	484	0	745	Arabidopsis thaliana	1	8.4	56.47	ES
126	AaCYP126	CYP81E8	71	CYP81	AaCYP81Q7	Cytochrome P450 81E8	46.18	353	3e-97	306	Medicago truncatula	0	7.63	47.41	Ex. S
127	AaCYP127	CYP89A2	71	CYP89	AaCYP89A5	Cytochrome P450 89A2	58.17	471	5e-171	499	Arabidopsis thaliana	1	7.96	58.02	ES
128	AaCYP128	CYP736A117	71	CYP71	AaCYP71A2	Cytochrome P450 736A117	57.6	441	2e-173	503	Prunus mume	0	5.52	49.33	C
129	AaCYP129	CYP82D61	71	CYP82	AaCYP82D1	Demethylepipodophyllotoxin synthase	48.22	421	2e-128	388	Sinopodophyllum hexandrum	2	8.66	49.08	ES
130	AaCYP130	KO	71	CYP701	AaCYP701A1	Ent-kaurene oxidase	66.04	480	0	654	Arabidopsis thaliana	2	6.89	57	ES
131	AaCYP131	CYP704C1	86	CYP704	AaCYP704C1	Cytochrome P450 704C1	48.36	519	1e-175	512	Pinus taeda	1	6.1	59.68	ES
132	AaCYP132	CYP87D18	85	CYP87	AaCYP87A3	Cucurbitadienol 11-hydroxylase	52.13	470	1e-171	498	Siraitia grosvenorii	1	8.49	53.31	ES
133	AaCYP133	CYP711A1	711	CYP711	AaCYP711A1	Cytochrome P450 711A1	71.26	522	0	745	Arabidopsis thaliana	1	8.44	63.69	ES
134	AaCYP134	KAO1	85	CYP88	AaCYP88A1	Ent-kaurenoic acid oxidase 1	34.15	492	3e-90	290	Arabidopsis thaliana	3	8.19	54.83	ES
135	AaCYP135	CYP71BE54	71	CYP71	AaCYP71D14	Desmethyl-deoxy-podophyllotoxin synthase	55.76	373	3e-150	443	Sinopodophyllum hexandrum	1	6.89	46.71	N
136	AaCYP136	CYP703A2	71	CYP703	AaCYP703A1	Cytochrome P450 703A2	72.06	519	0	728	Arabidopsis thaliana	2	7.23	56.17	ES
* ES: Endomembrane system (GO:0012505), N: Nucleus (GO:0005634), C: Cytoplasm (GO:0005737), Ex. S: Extracellular space, OM: organelle membrane, CM: Chloroplast outer membrane, PM: Plasma membrane, MM: Mitochondrial membrane
