## Supplementary material for "Genome-wide investigation of Cytochrome P450 superfamily of *Aquilaria agallocha*: association with terpenoids and phenylpropanoids biosynthesis": Additional file 2.xlsx

### Sheet: Sheet1
	Additional file 2. Distribution of AaCYPs in 8 CYP clans
	Clan	CYP71 clan
	Family	CYP71	CYP736	CYP84	CYP75	CYP76	CYP705	CYP82	CYP81	CYP703	CYP78	CYP73	CYP98	CYP701	CYP77	CYP89	CYP83
	No.	27	5	3	4	2	2	12	12	1	4	2	1	1	1	5	2
	Clan	CYP72 clan
	Family	CYP734	CYP735	CYP715	CYP714
	No.	1	1	2	3
	Clan	CYP97 clan
	Family	CYP97
	No.	3
	Clan	CYP86 clan
	Family	CYP704	CYP94	CYP96	CYP86	CYP730
	No.	3	4	1	6	2
	Clan	CYP51 clan
	Family	CYP51
	No.	1
	Clan	CYP74 clan
	Family	CYP74
	No.	3
	Clan	CYP711 clan
	Family	CYP711
	No.	1
	Clan	CYP85 clan
	Family	CYP716	CYP707	CYP88	CYP85	CYP90	CYP720	CYP87	CYP724	CYP722
	No.	4	3	2	1	2	1	4	2	4
