## Supplementary material for "Genome-wide investigation of Cytochrome P450 superfamily of *Aquilaria agallocha*: association with terpenoids and phenylpropanoids biosynthesis": Additional file 4.xlsx

### Sheet: Sheet1
	Additional file 4. Orthologous gene pairs of Aquilaria agallocha CYPs with Vitis vinifera, Arabisopsis thaliana, Glycine max and Solanum lycopersicum CYPs
	Sl. No	Scaffold ID	AA	chrID	VV (Gene ID)		Scaffold ID	AA	chrID	AT (Gene ID)		Scaffold ID	AA	chrID	GM (Gene ID)		Scaffold ID	AA	chrID	SL (Gene ID)
	1	KK899324.1	AaCYP89A1	16	16s0039g00860		KK899324.1	AaCYP89A1	3	AT3G03470.1		KK899091.1	AaCYP86B3	11	KRH29137		KK899802.1	AaCYP701A1	4	Solyc04g083160.2.1
	2	KK899802.1	AaCYP701A1	18	18s0001g11320		KK899091.1	AaCYP86B3	5	AT5G08250.2		KK899091.1	AaCYP86B3	9	KRH40879		KK899802.1	AaCYP82D1	4	Solyc04g079640.3.1
	3	KK899802.1	AaCYP82D1	18	18s0001g11400		KK899091.1	AaCYP86B3	5	AT5G23190.1		KK899867.1	AaCYP78A3	5	KRH56779		KK900485.1	AaCYP96A1	4	Solyc04g051730.1.1
	4	KK900485.1	AaCYP96A1	7	07s0031g01660		KK899101.1	AaCYP707A1	3	AT3G19270.2		KK899806.1	AaCYP86A1	7	KRH48115		KK899867.1	AaCYP78A3	3	Solyc03g114940.3.1
	5	KK899091.1	AaCYP86B3	1	01s0011g02060		KK899185.1	AaCYP94C1	2	AT2G27690.1		KK899101.1	AaCYP707A1	2	KRH71139		KK899806.1	AaCYP86A1	1	Solyc01g094750.3.1
	6	KK899867.1	AaCYP78A3	17	17s0000g05110		KK898996.1	AaCYP78A1	1	AT1G01190.2		KK899101.1	AaCYP707A1	7	KRH50278		KK899101.1	AaCYP707A1	1	Solyc01g108210.3.1
	7	KK899806.1	AaCYP86A1	15	15s0046g02380		KK898996.1	AaCYP78A1	2	AT2G46660.1		KK899185.1	AaCYP94C1	11	KRH30469		KK898996.1	AaCYP78A1	1	Solyc01g096280.2.1
	8	KK899101.1	AaCYP707A1	3	03s0063g00380		KK898996.1	AaCYP78A1	3	AT3G61880.2		KK898996.1	AaCYP78A1	16	KRH06409		KK898996.1	AaCYP78A1	10	Solyc10g009310.3.1
	9	KK899185.1	AaCYP94C1	6	06s0080g00090		KK899064.1	AaCYP98A1	2	AT2G40890.1		KK898996.1	AaCYP78A1	19	KRG97225		KK899064.1	AaCYP98A1	10	Solyc10g078220.2.1
	10	KK898996.1	AaCYP78A1	15	15s0048g02900		KK899302.1	AaCYP81E2	4	AT4G37320.1		KK898996.1	AaCYP78A1	7	KRH47844		KK899083.1	AaCYP82A6	4	Solyc04g079640.3.1
	11	KK898996.1	AaCYP78A1	2	02s0025g02570		KK899067.1	AaCYP77A1	1	AT1G11600.1		KK899796.1	AaCYP78A2	11	KRH31476		KK899083.1	AaCYP74A1	4	Solyc04g079730.1.1
	12	KK899796.1	AaCYP78A2	1	01s0010g03560		KK899326.1	AaCYP707A3	4	AT4G19230.2		KK899064.1	AaCYP98A1	19	KRG95042		KK899302.1	AaCYP81E2	2	Solyc02g092860.3.1
	13	KK899064.1	AaCYP98A1	18	18s0089g00940		KK899157.1	AaCYP724B2	5	AT5G14400.2		KK899064.1	AaCYP98A1	3	KRH66683		KK899221.1	AaCYP84A3	2	Solyc02g084570.3.1
	14	KK899083.1	AaCYP82A1	18	18s0001g11470		KK899395.1	AaCYP71A5	3	AT3G52970.2		KK899083.1	AaCYP82A6	11	KRH28536		KK900149.1	AaCYP715A1	3	Solyc03g025640.2.1
	15	KK899083.1	AaCYP82A6	18	18s0001g11570		KK900748.1	AaCYP704C1	2	AT2G45510.1		KK899083.1	AaCYP74A1	14	KRH15274		KK899525.1	AaCYP722A3	4	Solyc04g071150.3.1
	16	KK899083.1	AaCYP74A1	18	18s0001g11630		KK899023.1	AaCYP87A2	1	AT1G12740.2		KK899083.1	AaCYP74A1	17	KRH05758		KK899581.1	AaCYP735A1	2	Solyc02g085880.2.1
	17	KK899671.1	AaCYP736A4	17	17s0000g03910							KK899083.1	AaCYP74A1	4	KRH61218		KK899067.1	AaCYP77A1	2	Solyc02g080330.3.1
	18	KK899302.1	AaCYP81E2	7	07s0129g00710							KK899083.1	AaCYP82A1	4	KRH61224		KK899415.1	AaCYP74A2	1	Solyc01g109140.3.1
	19	KK899221.1	AaCYP84A3	3	03s0038g00500							KK899083.1	AaCYP82A6	6	KRH51922		KK899465.1	AaCYP85A1	2	Solyc02g089160.3.1
	20	KK899221.1	AaCYP84A3	4	04s0023g02900							KK899083.1	AaCYP82A1	6	KRH51925		KK899297.1	AaCYP90C1	2	Solyc02g084740.3.1
	21	KK899968.1	AaCYP724B1	12	12s0057g01460							KK899671.1	AaCYP736A4	7	KRH48458		KK899157.1	AaCYP724B2	2	Solyc02g093540.3.1
	22	KK899469.1	AaCYP703A1	15	15s0046g00330							KK899671.1	AaCYP736A4	9	KRH39219		KK900064.1	AaCYP707A2	4	Solyc04g078900.3.1
	23	KK899548.1	AaCYP734A1	11	11s0016g04810							KK899671.1	AaCYP736A3	9	KRH39222		KK899395.1	AaCYP71A5	10	Solyc10g083690.3.1
	24	KK899581.1	AaCYP735A1	14	14s0006g02970							KK899302.1	AaCYP81E2	11	KRH28416		KK899395.1	AaCYP71A5	9	Solyc09g008910.2.1
	25	KK901278.1	AaCYP75A1	6	06s0009g02840							KK900149.1	AaCYP722A3	10	KRH35295		KK899023.1	AaCYP87A2	8	Solyc08g080430.2.1
	26	KK899067.1	AaCYP77A1	10	10s0116g00800							KK900149.1	AaCYP722A3	20	KRG91533		KK899023.1	AaCYP87A2	8	Solyc08g080430.2.1
	27	KK899415.1	AaCYP74A2	3	03s0063g01820							KK899548.1	AaCYP734A1	17	KRH03743		KK899231.1	AaCYP716B1	7	Solyc07g064450.3.1
	28	KK899326.1	AaCYP707A3	2	02s0087g00710							KK899548.1	AaCYP734A1	5	KRH56643		KK899697.1	AaCYP76A1	8	Solyc08g079280.3.1
	29	KK899571.1	AaCYP704C2	15	15s0048g01670							KK899525.1	AaCYP722A3	16	KRH08716		KK899179.1	AaCYP71A1	3	Solyc03g112010.3.1
	30	KK899489.1	AaCYP716A1	11	11s0065g00630							KK899525.1	AaCYP722A3	2	KRH70318
	31	KK899489.1	AaCYP716A1	11	11s0065g00130							KK899581.1	AaCYP735A1	13	KRH18249
	32	KK899311.1	AaCYP714A1	13	13s0067g00110							KK899581.1	AaCYP735A1	18	KRH01760
	33	KK899465.1	AaCYP85A1	1	01s0011g00170							KK899581.1	AaCYP735A1	8	KRH46922
	34	KK899465.1	AaCYP85A1	14	14s0083g01110							KK901278.1	AaCYP75A1	20	KRG89698
	35	KK899297.1	AaCYP90C1	4	04s0023g02650							KK899067.1	AaCYP77A1	17	KRH02095
	36	KK899692.1	AaCYP71D11	19	19s0015g00110							KK899067.1	AaCYP77A1	7	KRH51057
	37	KK899157.1	AaCYP724B2	14	14s0066g00170							KK899415.1	AaCYP74A2	11	KRH29541
	38	KK900064.1	AaCYP707A2	18	18s0001g10500							KK899326.1	AaCYP707A3	1	KRH76457
	39	KK899344.1	AaCYP74B1	12	12s0059g01060							KK899571.1	AaCYP704C2	3	KRH65235
	40	KK899406.1	AaCYP94A2	6	06s0009g03630							KK899489.1	AaCYP716A1	5	KRH60106
	41	KK899391.1	AaCYP51G1	1	01s0150g00210							KK899489.1	AaCYP716A1	8	KRH41388
	42	KK899395.1	AaCYP71A5	8	08s0007g04040							KK899311.1	AaCYP714A1	4	KRH64246
	43	KK901337.1	AaCYP722A4	18	18s0001g12870							KK899311.1	AaCYP714A1	6	KRH53686
	44	KK900748.1	AaCYP704C1	15	15s0048g01670							KK899465.1	AaCYP85A1	18	KRH01364
	45	KK899023.1	AaCYP87A2	2	02s0025g04080							KK899465.1	AaCYP85A1	8	KRH45089
	46	KK899231.1	AaCYP716B1	19	19s0090g00140							KK899297.1	AaCYP90C1	11	KRH28742
	47	KK899205.1	AaCYP97A1	4	04s0023g00080							KK900750.1	AaCYP705A2	19	KRG95342
	48	KK899954.1	AaCYP81Q2	7	07s0129g00730							KK900750.1	AaCYP705A1	2	KRH71893
	49	KK899179.1	AaCYP71A1	17	17s0000g09510							KK900750.1	AaCYP705A2	3	KRH67025
	50											KK899157.1	AaCYP724B2	16	KRH07099
	51											KK900064.1	AaCYP707A2	14	KRH15360
	52											KK900064.1	AaCYP707A2	17	KRH05684
	53											KK899395.1	AaCYP71A5	3	KRH67821
