## Supplementary material for "Genome-wide investigation of Cytochrome P450 superfamily of *Aquilaria agallocha*: association with terpenoids and phenylpropanoids biosynthesis": Additional file 5.xlsx

### Sheet: Sheet1
	Additional file 5. Duplicated Aquilaria agallocha CYP gene pairs
	SL. No	Gene 1	Clan(family)	Gene 2	Clan (family)	% identity	Query coverage%	Gene 1 Scaffold ID	Scaffold length (bp)	Start	End	Gene 2 Scaffold ID	Scaffold length (bp)	Start	End	Distance (kb)	Duplication
	1	AaCYP3	71(CYP736)	AaCYP89	71(CYP736)	78.72	87.4	KK900193.1	125136	19931	23672	KK900615.1	111064	47953	50332	149.417	Segmental
	2	AaCYP18	71(CYP71)	AaCYP95	71(CYP71)	78.81	100	KK899692.1	176547	4177	5800	KK900624.1	133466	63105	64704	233.85	Segmental
	3	AaCYP32	71(CYP82)	AaCYP97	71 (CYP82)	85.82	99.81	KK903448.1	61009	20899	22553	KK899888.1	152001	86794	88579	125.249	Segmental
	4	AaCYP37	85(CYP87)	AaCYP52	85(CYP87)	78.15	100	KK899023.1	617361	111515	113564	KK901290.1	135126	15890	20106	519.686	Segmental
	5	AaCYP43	71(CYP71)	AaCYP25	71(CYP71)	75.31	100	KK902256.1	51553	41937	43742	KK899179.1	405581	393907	395510	401.717	Segmental
	6	AaCYP49	86(CYP86)	AaCYP66	86(CYP86)	75.38	99.43	KK900258.1	123664	5822	7405	KK899806.1	157881	78652	80253	194.91	Segmental
	7	AaCYP51	86(CYP86)	AaCYP50	86(CYP86)	82.24	75	KK899109.1	488045	232481	235429	KK899109.1	488045	217561	219442	13.039	Tandem
	10	AaCYP53	71(CYP82)	AaCYP20	71(CYP82)	90.86	76.59	KK901290.1	135126	15890	20106	KK901761.1	87859	27487	32355	142.506	Segmental
	11	AaCYP53	71(CYP82)	AaCYP32	71(CYP82)	86.86	76.59	KK901290.1	135126	15890	20106	KK903448.1	61009	20899	22553	135.918	Segmental
	12	AaCYP53	71(CYP82)	AaCYP97	71(CYP82)	84.14	77.24	KK901290.1	135126	15890	20106	KK899888.1	152001	86794	88579	201.813	Segmental
	13	AaCYP55	71(CYP81)	AaCYP54	71(CYP81)	81.82	94.21	KK899302.1	273500	242007	243407	KK899302.1	273500	238614	240243	1.764	Tandem
	14	AaCYP69	71(CYP81)	AaCYP111	71(CYP81)	79.31	89.69	KK899617.1	457963	243020	244278	KK900048.1	137166	20325	23574	234.009	Segmental
	15	AaCYP77	85(CYP716)	AaCYP78	85(CYP716)	79.21	97.37	KK899231.1	303912	68786	70838	KK899231.1	303912	96257	98222	25.419	Tandem
	16	AaCYP99	71(CYP76)	AaCYP100	71(CYP76)	90.36	100	KK899697.1	226624	181517	183731	KK899697.1	226624	202998	205713	19.267	Tandem
