## Supplementary material for "Genome-wide investigation of Cytochrome P450 superfamily of *Aquilaria agallocha*: association with terpenoids and phenylpropanoids biosynthesis": Additional file 6.xlsx

### Sheet: Sheet1
	Additional file 6. Ka, Ks, and MYA of duplicated gene pairs
	Seq_1	Seq_2	Ka	Ks	Ka_Ks	EffectiveLen	AverageS-sites	AverageN-sites	cN	cS	pN	pS	Time MYA(T=Ks/2α), α=(6.96*10^-9)*10^-6
	AaCYP86A2	AaCYP86A1	0.172647	1.95865	0.0881458	1572	378.333	1193.67	184.083	262.917	0.154217	0.694934	140.708
	AaCYP87A2	AaCYP87A1	0.115032	1.30027	0.0884671	1278	287.167	990.833	105.667	177.333	0.106644	0.617528	93.4105
	AaCYP76A1	AaCYP76A2	0.0477371	0.34242	0.139411	1581	375.583	1205.42	55.75	103.25	0.0462496	0.274906	24.5991
	AaCYP86B1	AaCYP86B2	0.143941	0.711647	0.202265	1215	276.5	938.5	122.917	127.083	0.130971	0.459614	51.1241
	AaCYP82A7	AaCYP82A10	0.0392663	0.191567	0.204975	1365	319.417	1045.58	40	54	0.0382562	0.169058	13.762
	AaCYP71A3	AaCYP71A1	0.135589	0.612087	0.221518	1287	290	997	123.667	121.333	0.124039	0.418391	43.9718
	AaCYP81E1	AaCYP81E2	0.125736	0.543777	0.231228	1290	312.417	977.583	113.167	120.833	0.115762	0.38677	39.0645
	AaCYP736A2	AaCYP736A1	0.116032	0.493068	0.235327	1305	286.417	1018.58	109.5	103.5	0.107502	0.361362	35.4216
	AaCYP82A7	AaCYP82A9	0.0585954	0.212952	0.275158	1365	318.25	1046.75	59	59	0.0563649	0.185389	15.2983
	AaCYP82A7	AaCYP82A8	0.0638684	0.220206	0.290039	1365	319.667	1045.33	64	61	0.0612245	0.190824	15.8194
	AaCYP81Q4	AaCYP81Q5	0.144384	0.470774	0.306694	1146	286.25	859.75	112.917	100.083	0.131337	0.349636	33.82
	AaCYP82A9	AaCYP82A8	0.0699312	0.224101	0.312053	1560	376.833	1183.17	79	73	0.06677	0.19372	16.0992
	AaCYP716B1	AaCYP716B2	0.113314	0.360373	0.314435	1452	333.167	1118.83	117.667	95.3333	0.105169	0.286143	25.8888
	AaCYP71D11	AaCYP71D10	0.0779379	0.225432	0.345727	1398	327.417	1070.58	79.25	63.75	0.0740251	0.194706	16.1948
		High Sequence Divergence Value (pS>=0.75)
		SD
		TD
