## Supplementary material for "Genome-wide investigation of Cytochrome P450 superfamily of *Aquilaria agallocha*: association with terpenoids and phenylpropanoids biosynthesis": Additional file 7.xlsx

### Sheet: Biological Process (BP)
	Additional file 7: Functional prediction and categorization of 136 AaCYPs. Percentage of AaCYPs involved in various Biological processes, Cellular components, and Molecular functions
	High level GO category	No of genes	Genes of A. thaliana
	Multicellular organismal process	19	AT1G05160.2 AT1G12740.1 AT1G19630.1 AT1G73340.1 AT2G42850.1 AT3G13730.2 AT3G30180.1 AT4G36380.2 AT5G14400.2 AT5G36110.1 AT1G01280.1 AT2G46660.1 AT5G09970.1 AT2G26170.1 AT2G29090.2 AT2G30490.1 AT3G25180.1 AT3G48520.1 AT4G19230.1
	Developmental process	18	AT1G05160.2 AT1G12740.1 AT1G19630.1 AT1G73340.1 AT2G42850.1 AT3G13730.2 AT3G30180.1 AT4G36380.2 AT5G14400.2 AT5G36110.1 AT1G01280.1 AT2G46660.1 AT5G09970.1 AT2G26170.1 AT2G29090.2 AT2G30490.1 AT3G48520.1 AT4G19230.1
	Anatomical structure development	18	AT1G05160.2 AT1G12740.1 AT1G19630.1 AT1G73340.1 AT2G42850.1 AT3G13730.2 AT3G30180.1 AT4G36380.2 AT5G14400.2 AT5G36110.1 AT1G01280.1 AT2G46660.1 AT5G09970.1 AT2G26170.1 AT2G29090.2 AT2G30490.1 AT3G48520.1 AT4G19230.1
	Response to stress	16	AT5G45340.1 AT2G25160.1 AT3G25180.1 AT4G31940.1 AT4G31950.1 AT4G31970.1 AT5G10600.1 AT5G57220.1 AT1G13080.1 AT2G22330.1 AT3G48520.1 AT4G15440.1 AT4G19230.1 AT4G39950.1 AT5G42650.1 AT3G28740.1
	Regulation of biological quality	15	AT1G05160.2 AT1G12740.1 AT1G19630.1 AT1G73340.1 AT2G26710.1 AT2G42850.1 AT3G13730.2 AT3G30180.1 AT4G36380.2 AT5G14400.2 AT5G36110.1 AT5G38450.1 AT2G22330.1 AT2G26170.1 AT4G39950.1
	Hormone metabolic process	14	AT1G05160.2 AT1G12740.1 AT1G19630.1 AT1G73340.1 AT2G26710.1 AT2G42850.1 AT3G13730.2 AT3G30180.1 AT4G36380.2 AT5G14400.2 AT5G36110.1 AT5G38450.1 AT2G22330.1 AT4G39950.1
	Response to external stimulus	13	AT2G25160.1 AT3G25180.1 AT4G31940.1 AT4G31950.1 AT4G31970.1 AT5G10600.1 AT5G57220.1 AT2G22330.1 AT4G19230.1 AT4G39950.1 AT5G42650.1 AT3G28740.1 AT3G48520.1
	Response to biotic stimulus	13	AT2G25160.1 AT3G25180.1 AT4G31940.1 AT4G31950.1 AT4G31970.1 AT5G10600.1 AT5G57220.1 AT2G22330.1 AT4G19230.1 AT4G39950.1 AT5G42650.1 AT3G28740.1 AT3G48520.1
	Interspecies interaction between organisms	13	AT2G25160.1 AT3G25180.1 AT4G31940.1 AT4G31950.1 AT4G31970.1 AT5G10600.1 AT5G57220.1 AT2G22330.1 AT4G19230.1 AT4G39950.1 AT5G42650.1 AT3G28740.1 AT3G48520.1
	Response to other organism	13	AT2G25160.1 AT3G25180.1 AT4G31940.1 AT4G31950.1 AT4G31970.1 AT5G10600.1 AT5G57220.1 AT2G22330.1 AT4G19230.1 AT4G39950.1 AT5G42650.1 AT3G28740.1 AT3G48520.1
	Response to abiotic stimulus	9	AT5G45340.1 AT1G13080.1 AT2G29090.2 AT2G30490.1 AT4G19230.1 AT4G31970.1 AT4G39950.1 AT5G57220.1 AT4G36220.1
	Response to chemical	9	AT5G45340.1 AT2G26710.1 AT4G31940.1 AT4G31970.1 AT4G39950.1 AT5G07990.1 AT5G57220.1 AT5G42650.1 AT5G25900.1
	Reproduction	8	AT1G01280.1 AT2G46660.1 AT3G13730.2 AT4G36380.2 AT2G29090.2 AT3G25180.1 AT3G48520.1 AT4G19230.1
	Reproductive process	8	AT1G01280.1 AT2G46660.1 AT3G13730.2 AT4G36380.2 AT2G29090.2 AT3G25180.1 AT3G48520.1 AT4G19230.1
	Developmental process involved in reproduction	7	AT1G01280.1 AT2G46660.1 AT3G13730.2 AT4G36380.2 AT2G29090.2 AT3G48520.1 AT4G19230.1
	Cellular response to stimulus	7	AT5G45340.1 AT4G31940.1 AT4G31970.1 AT5G57220.1 AT2G22330.1 AT4G39950.1 AT5G25900.1
	Catabolic process	6	AT2G22330.1 AT4G39950.1 AT2G29090.2 AT3G19270.2 AT4G19230.1 AT5G45340.1
	Cellular component organization	5	AT1G01280.1 AT5G23190.1 AT2G22330.1 AT4G39950.1 AT5G57220.1
	Cellular component organization or biogenesis	5	AT1G01280.1 AT5G23190.1 AT2G22330.1 AT4G39950.1 AT5G57220.1
	Response to endogenous stimulus	4	AT2G26710.1 AT5G07990.1 AT5G42650.1 AT5G25900.1
	Growth	4	AT2G26710.1 AT2G46660.1 AT5G09970.1 AT4G36380.2
	Localization	4	AT2G22330.1 AT2G26170.1 AT4G39950.1 AT5G57220.1
	Cell wall organization or biogenesis	4	AT5G23190.1 AT2G22330.1 AT4G39950.1 AT5G57220.1
	Immune system process	3	AT2G22330.1 AT4G39950.1 AT5G57220.1
	Immune response	3	AT2G22330.1 AT4G39950.1 AT5G57220.1
	Anatomical structure morphogenesis	3	AT1G01280.1 AT2G26170.1 AT4G36380.2
	Multicellular organism reproduction	3	AT2G29090.2 AT3G25180.1 AT4G19230.1
	Macromolecule localization	3	AT2G22330.1 AT4G39950.1 AT5G57220.1
	Regulation of growth	3	AT2G26710.1 AT2G46660.1 AT5G09970.1
	Multicellular organismal reproductive process	3	AT2G29090.2 AT3G25180.1 AT4G19230.1
	Cellular localization	3	AT2G22330.1 AT4G39950.1 AT5G57220.1
	Dormancy process	2	AT2G29090.2 AT4G19230.1
	Anatomical structure formation involved in morphogenesis	2	AT1G01280.1 AT2G26170.1
	Regulation of immune system process	1	AT2G22330.1					Multicellular organismal process	19
	Behavior	1	AT3G25180.1					Developmental process	18
	Cell growth	1	AT4G36380.2					Anatomical structure development	18
	Regulation of metabolic process	1	AT2G26170.1					Response to stress	16
	Signaling	1	AT5G25900.1					Regulation of biological quality	15
	Methylation	1	AT1G11680.1					Hormone metabolic process	14
	Cellular component biogenesis	1	AT1G01280.1					Response to external stimulus	13
	Positive regulation of biological process	1	AT2G26170.1					Response to biotic stimulus	13
	Negative regulation of biological process	1	AT3G25180.1					Interspecies interaction between organisms	13
	Regulation of response to stimulus	1	AT2G22330.1					Response to other organism	13
	Developmental growth	1	AT4G36380.2					Response to abiotic stimulus	9
	Regulation of developmental process	1	AT2G26170.1					Response to chemical	9
	Establishment of localization	1	AT2G26170.1					Reproduction	8
	Regulation of multicellular organismal process	1	AT3G25180.1					Reproductive process	8
	Regulation of reproductive process	1	AT3G25180.1					Developmental process involved in reproduction	7
								Cellular response to stimulus	7
								Catabolic process	6
								Cellular component organization	5
								Cellular component organization or biogenesis	5
								Response to endogenous stimulus	4
								Growth	4
								Localization	4
								Cell wall organization or biogenesis	4
								Immune system process	3
								Immune response	3
								Anatomical structure morphogenesis	3
								Multicellular organism reproduction	3
								Macromolecule localization	3
								Regulation of growth	3
								Multicellular organismal reproductive process	3
								Cellular localization	3
								Dormancy process	2
								Anatomical structure formation involved in morphogenesis	2
								Regulation of immune system process	1
								Behavior	1
								Cell growth	1
								Regulation of metabolic process	1
								Signaling	1
								Methylation	1
								Cellular component biogenesis	1
								Positive regulation of biological process	1
								Negative regulation of biological process	1
								Regulation of response to stimulus	1
								Developmental growth	1
								Regulation of developmental process	1
								Establishment of localization	1
								Regulation of multicellular organismal process	1
								Regulation of reproductive process	1

### Sheet: Cellular component (CC)
	High level GO category	No of genes	Genes
	Endomembrane system	20	AT3G48280.1 AT1G05160.2 AT1G11680.1 AT5G25900.1 AT1G33720.5 AT2G24180.1 AT2G30490.1 AT2G40890.1 AT2G45510.1 AT3G48520.1 AT4G22710.1 AT4G36220.1 AT5G10600.1 AT5G23190.1 AT3G03470.1 AT3G13730.2 AT4G36380.2 AT5G07990.1 AT5G24900.1 AT5G24910.1
	Organelle membrane	12	AT5G25900.1 AT2G30490.1 AT3G48520.1 AT1G05160.2 AT3G03470.1 AT3G13730.2 AT4G15110.1 AT4G36380.2 AT5G07990.1 AT5G23190.1 AT5G24900.1 AT5G24910.1
	Endoplasmic reticulum membrane	9	AT3G48520.1 AT1G05160.2 AT3G03470.1 AT3G13730.2 AT4G36380.2 AT5G07990.1 AT5G23190.1 AT5G24900.1 AT5G24910.1
	Nuclear outer membrane-endoplasmic reticulum membrane network	9	AT3G48520.1 AT1G05160.2 AT3G03470.1 AT3G13730.2 AT4G36380.2 AT5G07990.1 AT5G23190.1 AT5G24900.1 AT5G24910.1
	Plasma membrane	7	AT4G36220.1 AT1G11680.1 AT1G11600.1 AT2G24180.1 AT2G30490.1 AT2G40890.1 AT4G22710.1
	Cell periphery	7	AT4G36220.1 AT1G11680.1 AT1G11600.1 AT2G24180.1 AT2G30490.1 AT2G40890.1 AT4G22710.1
	Envelope	6	AT5G25900.1 AT5G42650.1 AT1G31800.1 AT3G53130.1 AT4G15110.1 AT4G15440.1
	Cell-cell junction	2	AT2G30490.1 AT4G22710.1
	Cell junction	2	AT2G30490.1 AT4G22710.1
	Symplast	2	AT2G30490.1 AT4G22710.1
	Anchoring junction	2	AT2G30490.1 AT4G22710.1
	Whole membrane	2	AT5G25900.1 AT2G30490.1
	Extracellular region	1	AT1G13080.1
	Outer membrane	1	AT5G25900.1
	External encapsulating structure	1	AT2G30490.1
	Photosynthetic membrane	1	AT5G42650.1

### Sheet: Molecular function(MF)
	High level GO category	No of genes	Genes
	Oxidoreductase activity	79	AT1G05160.2 AT1G11600.1 AT1G11680.1 AT1G12740.1 AT1G13080.1 AT1G19630.1 AT1G31800.1 AT1G64930.1 AT1G73340.1 AT2G12190.1 AT2G22330.1 AT2G23190.1 AT2G23220.1 AT2G24180.1 AT2G25160.1 AT2G26710.1 AT2G29090.2 AT2G30490.1 AT2G40890.1 AT2G42250.1 AT2G42850.1 AT2G45550.1 AT2G45560.1 AT2G45580.1 AT2G46660.1 AT3G03470.1 AT3G13730.2 AT3G19270.2 AT3G25180.1 AT3G26300.1 AT3G26310.1 AT3G26330.1 AT3G28740.1 AT3…
	Lyase activity	2	AT4G15440.1 AT5G42650.1
	Transferase activity	1	AT1G11680.1
	Oxygen binding	1	AT5G42650.1
	Demethylase activity	1	AT1G11680.1
	Small molecule binding	1	AT5G42650.1
