## Supplementary material for "Genome-wide investigation of Cytochrome P450 superfamily of *Aquilaria agallocha*: association with terpenoids and phenylpropanoids biosynthesis": Additional file 8.xlsx

### Sheet: Sheet1
	Additional file 8. Mapping of AaCYPs in KEGG pathway database for functional prediction and categorization
	Aquilaria CP450 Proteins (45.6% mapped)	Clans	Pathway category	Pathways involved	KEGG Annotation
	AaCYP16 (AaCYP73A1), AaCYP107 (AaCYP73A2)	CYP71	Biosynthesis of other secondary metabolites (14%)	Phenylpropanoid biosynthesis (00940)	K00487
	AaCYP40 (AaCYP98A1)	CYP71			K09754
	AaCYP4 (AaCYP84A2), AaCYP36 (AaCYP84A3), AaCYP104 (AaCYP84A1)	CYP71			K09755
	AaCYP16 (AaCYP73A1), AaCYP107 (AaCYP73A2)	CYP71		Stilbenoid, diarylheptanoid and gingerol biosynthesis (00945)	K00487
	AaCYP40 (AaCYP98A1)	CYP71			K09754
	AaCYP16 (AaCYP73A1), AaCYP107 (AaCYP73A2)	CYP71		Flavonoid biosynthesis (00941)	K00487
	AaCYP68 (AaCYP75B3), AaCYP72 (AaCYP75B2), AaCYP124 (AaCYP75B1)	CYP71			K05280
	AaCYP40 (AaCYP98A1)	CYP71			K09754
	AaCYP58 (AaCYP75A1)	CYP71			K13083
	AaCYP68 (AaCYP75B3), AaCYP72 (AaCYP75B2), AaCYP124 (AaCYP75B1)	CYP71		Flavone and flavonol biosynthesis (00944)	K05280
	AaCYP58 (AaCYP75A1)	CYP71			K13083
	AaCYP54 (AaCYP81E2), AaCYP55 (AaCYP81E1), AaCYP86 (AaCYP81Q3), AaCYP113 (AaCYP81E3)	CYP71		Isoflavonoid biosynthesis (009430)	K13260
	AaCYP130 (AaCYP701A)	CYP71	Metabolism of terpenoids and polyketides (14%)	Diterpenoid biosynthesis (00904)	K04122
	AaCYP125 (AaCYP88A2)	CYP85			K04123
	AaCYP120 (AaCYP82G1)	CYP71			K17961
	AaCYP117 (AaCYP97C1)	CYP97		Carotenoid biosynthesis (00906)	K09837
	AaCYP29 (AaCYP707A1), AaCYP81 (AaCYP707A3), AaCYP94 (AaCYP707A2)	CYP85			K09843
	AaCYP39 (AaCYP97A1)	CYP97			K15747
	AaCYP7 (AaCYP85A1)	CYP85		Brassinosteroid biosynthesis (00905)
	AaCYP82 (AaCYP90C1)	CYP85			K12637
	AaCYP76 (AaCYP90D1)	CYP85			K12638
	AaCYP70 (AaCYP724B1)	CYP85			K12639
	AaCYP74 (AaCYP734A1)	CYP72			K15639
	AaCYP109 (AaCYP735A1)	CYP72		Zeatin biosynthesis (00908)	K10717
	AaCYP16 (AaCYP73A1), AaCYP107 (AaCYP73A2)	CYP71	Metabolism of cofactors and vitamins (2%)	Ubiquinone and other terpenoid-quinone biosynthesis (00130)	K00487
	AaCYP75 (AaCYP86A3)	CYP86	Lipid metabolism (11%)	Fatty acid degradation (00071)	K15401
	AaCYP49 (AaCYP86A2), AaCYP66 (AaCYP86A1)	CYP86		Cutin, suberine and wax biosynthesis (00073)	K15398
	AaCYP75 (AaCYP86A3)	CYP86			K15401
	AaCYP31 (AaCYP86B3), AaCYP50 (AaCYP86B2), AaCYP51 (AaCYP86B1)	CYP86			K15402
	AaCYP33 (AaCYP77A1)	CYP71			K21995
	AaCYP115 (AaCYP51G1)	CYP51		Steroid biosynthesis (00100)	K05917
	AaCYP35 (AaCYP74A2), AaCYP61 (AaCYP74A1)	CYP74		alpha-Linolenic acid metabolism (00592)	K01723
	AaCYP59 (AaCYP74B1)	CYP74			K10528
	AaCYP16 (AaCYP73A1), AaCYP107 (AaCYP73A2)	CYP71	Protein families: metabolism (21%)	Degradation of aromatic compunds (01220)	K00487
	AaCYP16 (AaCYP73A1), AaCYP107 (AaCYP73A2)	CYP71		Metabolic pathways (01100)	K00487
	AaCYP35 (AaCYP74A2), AaCYP61 (AaCYP74A1)	CYP74			K01723
	AaCYP130 (AaCYP701A)	CYP71			K04122
	AaCYP125 (AaCYP88A2)	CYP85			K04123
	AaCYP68 (AaCYP75B3), AaCYP72 (AaCYP75B2), AaCYP124 (AaCYP75B1)	CYP71			K05280
	AaCYP115 (AaCYP51G1)	CYP51			K05917
	AaCYP7 (AaCYP85A1)	CYP85			K09590
	AaCYP40 (AaCYP98A1)	CYP71			K09754
	AaCYP4 (AaCYP84A2), AaCYP36 (AaCYP84A3), AaCYP104 (AaCYP84A1)	CYP71			K09755
	AaCYP117 (AaCYP97C1)	CYP97			K09837
	AaCYP109 (AaCYP735A1)	CYP72			K10717
	AaCYP82 (AaCYP90C1)	CYP85			K12637
	AaCYP76 (AaCYP90D1)	CYP85			K12638
	AaCYP70 (AaCYP724B1)	CYP85			K12639
	AaCYP49 (AaCYP86A2), AaCYP66 (AaCYP86A1)	CYP86			K15398
	AaCYP39 (AaCYP97A1)	CYP97			K15747
	AaCYP16 (AaCYP73A1), AaCYP107 (AaCYP73A2)	CYP71		Biosynthesis of secondary metabolites (01100)	K00487
	AaCYP35 (AaCYP74A2), AaCYP61 (AaCYP74A1)	CYP74			K01723
	AaCYP130 (AaCYP701A)	CYP71			K04122
	AaCYP125 (AaCYP88A2)	CYP85			K04123
	AaCYP68 (AaCYP75B3), AaCYP72 (AaCYP75B2), AaCYP124 (AaCYP75B1)	CYP71			K05280
	AaCYP115 (AaCYP51G1)	CYP51			K05917
	AaCYP7 (AaCYP85A1)	CYP85			K09590
	AaCYP40 (AaCYP98A1)	CYP71			K09754
	AaCYP4 (AaCYP84A2), AaCYP36 (AaCYP84A3), AaCYP104 (AaCYP84A1)	CYP71			K09755
	AaCYP117 (AaCYP97C1)	CYP97			K09837
	AaCYP59 (AaCYP74B1)	CYP74			K10528
	AaCYP109 (AaCYP735A1)	CYP72			K10717
	AaCYP82 (AaCYP90C1)	CYP85			K12637
	AaCYP76 (AaCYP90D1)	CYP85			K12638
	AaCYP70 (AaCYP724B1)	CYP85			K12639
	AaCYP58 (AaCYP75A1)	CYP71			k13083
	AaCYP1(AaCYP81Q1), AaCYP54 (AaCYP81E2), AaCYP55 (AaCYP81E1), AaCYP86 (AaCYP81Q3), AaCYP111(AaCYP81Q5), AaCYP113(AaCYP81E3)	CYP71			K13260
	AaCYP39 (AaCYP97A1)	CYP97			K15747
