## Supplementary material for "Genome-wide investigation of Cytochrome P450 superfamily of *Aquilaria agallocha*: association with terpenoids and phenylpropanoids biosynthesis": Additional file 9.xlsx

### Sheet: AaCYPs
													log2FC > 1	Upregulation
	Additional file 9. Gene expression of signifcantly regulated genes and the pathways involvement based on KEGG, Uniprot and literature												log2FC < -1	Downregulation
													p-value cutoff < 0.05
	Sl.no	Transcript ID	Gene	log2FC	Clan	Family	Annotation	P-adj	P-value	Significant DEGs	negative log10(p-value)	Pathways	Database reference
	1	Aq_ag.00g124170.m01	AaCYP20	10.5217	71	CYP82	AaCYP82A10	1.10804e-32	2.4761e-33	Up	32.6062	Resistant to plant pathogen	UniProtKB
	2	Aq_ag.00g666930.m01	AaCYP91	10.4762	71	CYP71	AaCYP71D1	2.36893e-32	5.32388e-33	Up	32.2738	Monoterpenoid, Sesquiterpenoid and diterpenoid	UniProtKB, Hamberger et al. 2013
	3	Aq_ag.00g736460.m01	AaCYP102	10.4221	71	CYP736	AaCYP736A3	6.64395e-32	1.503e-32	Up	31.823	Triterpene saponin biosynthesis	UniProtKB
	4	Aq_ag.00g609970.m01	AaCYP86	9.74908	71	CYP81	AaCYP81Q3	3.88735e-27	9.68096e-28	Up	27.0141	Isoflavonoid biosynthesis	KEGG
	5	Aq_ag.00g864480.m01	AaCYP123	9.3742	71	CYP71	AaCYP71D18	1.21363e-24	3.19857e-25	Up	24.495	Diterpenoid biosynthesis	UniProtKB
	6	Aq_ag.00g405040.m01	AaCYP53	8.92235	71	CYP82	AaCYP82A7	6.88815e-22	1.93874e-22	Up	21.7125	Resistant to plant pathogen	UniProtKB
	7	Aq_ag.00g827270.m01	AaCYP118	8.64492	71	CYP71	AaCYP71D9	2.9821e-20	8.77789e-21	Up	20.0566	Alkaloid biosynthesis	UniProtKB
	8	Aq_ag.00g509790.m01	AaCYP71	8.61011	71	CYP71	AaCYP71D19	4.15954e-20	1.22907e-20	Up	19.9104	Diterpenoid biosynthesis	UniProtKB
	9	Aq_ag.00g896510.m01	AaCYP135	7.92428	71	CYP71	AaCYP71D14	1.75339e-16	5.70241e-17	Up	16.2439	Alkaloid biosynthesis	UniProtKB
	10	Aq_ag.00g865390.m01	AaCYP124	7.90237	71	CYP75	AaCYP75B1	3.913e-39	7.89427e-40	Up	39.1027	Flavonoid biosynthesis, Flavone and flavonol biosynthesis	KEGG
	11	Aq_ag.00g868130.m01	AaCYP128	7.81308	71	CYP71	AaCYP71A2	6.64021e-16	2.19542e-16	Up	15.6585	Cynogenic glycoside biosynthesis	UniProtKB
	12	Aq_ag.00g151970.m01	AaCYP23	7.75999	71	CYP71	AaCYP71D4	1.02332e-15	3.4054e-16	Up	15.4678	Monoterpenoid, Sesquiterpenoid and diterpenoid	UniProtKB, Hamberger et al. 2013
	13	Aq_ag.00g066760.m01	AaCYP8	7.46343	71	CYP89	AaCYP89A1	2.79853e-14	9.77257e-15	Up	14.01	Chlorophyll breakdown (leaf senescence)	UniProtKB
	14	Aq_ag.00g667140.m01	AaCYP92	7.33378	71	CYP71	AaCYP71D2	7.32681e-17	2.35696e-17	Up	16.6276	Alkaloid biosynthesis	UniProtKB
	15	Aq_ag.00g767850.m01	AaCYP108	7.30082	85	CYP72	AaCYP724B2	1.49558e-13	5.36206e-14	Up	13.2707	Brassinosteroid biosynthesis	UniProtKB
	16	Aq_ag.00g748370.m01	AaCYP104	6.99384	71	CYP84	AaCYP84A1	0	0.01	Up	2	Phenylpropanoid biosynthesis	KEGG
	17	Aq_ag.00g188980.m01	AaCYP27	6.64449	71	CYP71	AaCYP71D8	7.02643e-11	2.8001e-11	Up	10.5528	Monoterpenoid, Sesquiterpenoid and diterpenoid	UniProtKB, Hamberger et al. 2013
	18	Aq_ag.00g228030.m01	AaCYP32	6.45483	71	CYP82	AaCYP82A9	3.17972e-32	7.15951e-33	Up	32.1451	Phenylpropanoid biosynthesis	UniProtKB
	19	Aq_ag.00g485220.m01	AaCYP68	6.21606	71	CYP75	AaCYP75B3	2.78018e-113	2.67187e-114	Up	113.573	Flavonoid biosynthesis, Flavone and flavonol biosynthesis	KEGG
	20	Aq_ag.00g500290.m01	AaCYP70	6.12319	85	CYP724	AaCYP724B1	8.08542e-08	3.69274e-08	Up	7.43265	Brassinosteroid biosynthesis	KEGG
	21	Aq_ag.00g763800.m01	AaCYP107	5.78284	71	CYP73	AaCYP73A2	0	0.01	Up	2	Phenylpropanoid biosynthesis, Stilbenoid, diarylheptanoid and gingerol biosynthesis, Flavonoid biosynthesis, Ubiquinone and other terpenoid-quinone biosynthesis, Degradation of aromatic compunds	KEGG
	22	Aq_ag.00g668350.m01	AaCYP95	5.70145	71	CYP71	AaCYP71D10	3.00435e-07	1.41744e-07	Up	6.84849	Monoterpenoid, Sesquiterpenoid and diterpenoid	UniProtKB, Hamberger et al. 2013
	23	Aq_ag.00g163620.m01	AaCYP24	5.64285	85	CYP87	AaCYP87A4	1.4501e-161	1.06582e-162	Up	161.972	Triterpenoid biosynthesis	UniProtKB
	24	Aq_ag.00g527450.m01	AaCYP74	5.56108	72	CYP734	AaCYP734A1	5.18888e-07	2.47724e-07	Up	6.60603	Brassinosteroid biosynthesis	KEGG
	25	Aq_ag.00g845380.m01	AaCYP121	5.34836	86	CYP94	AaCYP94C1	1.65616e-06	8.13076e-07	Up	6.08987	Jasmonate signalling pathway	UniProtKB
	26	Aq_ag.00g483050.m01	AaCYP67	5.10709	71	CYP71	AaCYP71D13	1.23404e-39	2.47304e-40	Up	39.6068	Monoterpenoid, Sesquiterpenoid and diterpenoid	UniProtKB, Hamberger et al. 2013
	27	Aq_ag.00g325760.m01	AaCYP44	4.83464	71	CYP71	AaCYP71A5	4.56281e-05	2.44683e-05	Up	4.6114	Monoterpenoid pathway	UniProtKB, Hamberger et al. 2013
	28	Aq_ag.00g529380.m01	AaCYP75	4.66351	86	CYP86	AaCYP86A3	8.77216e-05	4.79335e-05	Up	4.31936	Fatty acid degradation, Cutin, suberine and wax biosynthesis	KEGG
	29	Aq_ag.00g555910.m01	AaCYP77	4.6049	85	CYP716	AaCYP716B1	0.000114912	6.33105e-05	Up	4.19852	Diterpenenoid biosynthesis	UniProtKB
	30	Aq_ag.00g024660.m01	AaCYP4	4.24715	71	CYP84	AaCYP84A2	1.2154e-262	5.76942e-264	Up	263.239	Phenylpropanoid biosynthesis	KEGG
	31	Aq_ag.00g781220.m01	AaCYP110	4.18046	71	CYP71	AaCYP71D16	0.000790803	0.000460494	Up	3.33678	Monoterpenoid, Sesquiterpenoid and diterpenoid	UniProtKB, Hamberger et al. 2013
	32	Aq_ag.00g736410.m01	AaCYP101	4.00706	71	CYP736	AaCYP736A4	6.32101e-06	3.21755e-06	Up	5.49248	Triterpene saponin biosynthesis	UniProtKB
	33	Aq_ag.00g548290.m01	AaCYP76	3.97664	85	CYP90	AaCYP90D1	1.29963e-07	6.00491e-08	Up	7.22149	Brassinosteroid biosynthesis	KEGG
	34	Aq_ag.00g732720.m01	AaCYP100	3.83459	71	CYP76	AaCYP76A2	1.25073e-21	3.54152e-22	Up	21.4508	labdane-type diterpenoid biosynthesis	UniProtKB
	35	Aq_ag.00g604890.m01	AaCYP83	3.49071	86	CYP96	AaCYP96A1	1.30034e-05	6.74122e-06	Up	5.17126	Secondary alcohols and ketone formation	UniProtKB
	36	Aq_ag.00g239980.m01	AaCYP34	3.09472	71	CYP83	AaCYP83B2	0.0306682	0.0207906	Up	1.68213	Metabolism of aromatic oximes	UniProtKB
	37	Aq_ag.00g716470.m01	AaCYP98	3.05066	71	CYP71	AaCYP71D17	0.0337418	0.0229852	Up	1.63855	Sesquiterpenoid biosynthesis	KEGG/UniProtKB/BRENDA
	38	Aq_ag.00g736880.m01	AaCYP103	3.05056	71	CYP81	AaCYP81C2	5.22638e-15	1.78003e-15	Up	14.7496	Monoterpenoid indole alkaloids biosynthesis	UniProtKB
	39	Aq_ag.00g201780.m01	AaCYP29	2.88739	85	CYP707	AaCYP707A1	8.43336e-11	3.37239e-11	Up	10.4721	Carotenoid biosynthesis	KEGG
	40	Aq_ag.00g498750.m01	AaCYP69	2.58619	71	CYP81	AaCYP81Q4	1.51718e-11	5.88159e-12	Up	11.2305	Hydroxylation of isoflavones	UniProtKB
	41	Aq_ag.00g092340.m01	AaCYP16	2.49917	71	CYP73	AaCYP73A1	0	0.01	Up	2	Phenylpropanoid biosynthesis (oxidation)	UniProtKB
	42	Aq_ag.00g673310.m01	AaCYP96	2.46026	71	CYP71	AaCYP71D12	5.55366e-16	1.83246e-16	Up	15.737	Monoterpenoid, Sesquiterpenoid and diterpenoid	UniProtKB, Hamberger et al. 2013
	43	Aq_ag.00g431880.m01	AaCYP57	2.018	71	CYP71	AaCYP71D15	1.81863e-18	5.6056e-19	Up	18.2514	Alkaloid biosynthesis	UniProtKB
	44	Aq_ag.00g271400.m01	AaCYP38	1.91318	72	CYP715	AaCYP715A1	1.44156e-22	3.98717e-23	Up	22.3993	Stress response	UniProtKB
	45	Aq_ag.00g460170.m01	AaCYP61	1.57149	74	CYP74	AaCYP74A1	2.16486e-48	3.82003e-49	Up	48.4179	alpha-Linolenic acid metabolism	KEGG
	46	Aq_ag.00g811700.m01	AaCYP117	1.40108	97	CYP97	AaCYP97C1	4.683e-27	1.16839e-27	Up	26.9324	Carotenoid biosynthesis	KEGG
	47	Aq_ag.00g290920.m01	AaCYP40	1.24204	71	CYP98	AaCYP98A1	0	0.01	Up	2	Phenylpropanoid biosynthesis, Stilbenoid, diarylheptanoid and gingerol biosynthesis, Flavonoid biosynthesis	KEGG
	48	Aq_ag.00g609940.m01	AaCYP85	1.21168	71	CYP81	AaCYP81Q2	3.27125e-112	3.16692e-113	Up	112.499	Monoterpenoid indole alkaloids biosynthesis	UniProtKB
	49	Aq_ag.00g151610.m01	AaCYP22	-1.00915	71	CYP89	AaCYP89A2	1.03381e-173	7.17491e-175	Down	174.144	Chlorophyll breakdown (leaf senescence)	UniProtKB
	50	Aq_ag.00g800870.m01	AaCYP114	-1.06081	71	CYP89	AaCYP89A4	1.85483e-66	2.64733e-67	Down	66.5772	Chlorophyll breakdown (leaf senescence)	UniProtKB
	51	Aq_ag.00g668080.m01	AaCYP94	-1.09272	85	CYP707	AaCYP707A2	7.65206e-12	2.92726e-12	Down	11.5335	Carotenoid biosynthesis	KEGG
	52	Aq_ag.00g298400.m01	AaCYP41	-1.09542	71	CYP82	AaCYP82A3	2.25152e-169	1.59601e-170	Down	169.797	Jasmonic Acid and Ethylene Signaling Pathway	UniProtKB
	53	Aq_ag.00g176630.m01	AaCYP26	-1.2658	72	CYP715	AaCYP715A2	0.000258354	0.000145579	Down	3.8369	Brassinosteroid inacativation (C-26 hydroxylation)	UniProtKB
	54	Aq_ag.00g026690.m01	AaCYP5	-1.49939	85	CYP720	AaCYP720B1	1.23505e-32	2.76209e-33	Down	32.5588	Diterpenoid biosynthesis (oxidation)	UniProtKB
	55	Aq_ag.00g203170.m01	AaCYP30	-1.5026	86	CYP704	AaCYP704C3	7.50245e-08	3.42187e-08	Down	7.46574
	56	Aq_ag.00g786500.m01	AaCYP112	-1.57802	71	CYP78	AaCYP78A2	0	0.01	Down	2	Development of shoot apical meristems and organs	UniProtKB
	57	Aq_ag.00g804010.m01	AaCYP115	-1.60911	51	CYP51	AaCYP51G1	0	0.01	Down	2	Steroid biosynthesis	KEGG
	58	Aq_ag.00g878200.m01	AaCYP131	-1.76964	86	CYP704	AaCYP704C1	0	0.01	Down	2
	59	Aq_ag.00g784240.m01	AaCYP111	-1.83568	71	CYP81	AaCYP81Q5	3.25375e-98	3.50278e-99	Down	98.4556	Monoterpenoid indole alkaloids biosynthesis	UniProtKB
	60	Aq_ag.00g298700.m01	AaCYP42	-1.93248	72	CYP714	AaCYP71C2	1.50887e-22	4.17759e-23	Down	22.3791	Gibberellin metabolism (deactivation)	UniProtKB
	61	Aq_ag.00g416440.m01	AaCYP56	-2.00328	71	CYP78	AaCYP78A1	2.15122e-36	4.54057e-37	Down	36.3429
	62	Aq_ag.00g866680.m01	AaCYP126	-2.03581	71	CYP81	AaCYP81Q7	8.07463e-14	2.86732e-14	Down	13.5425	Isoflavonoid biosynthesis	UniProtKB
	63	Aq_ag.00g299940.m01	AaCYP43	-2.07377	71	CYP71	AaCYP71A3	5.48521e-254	2.70066e-255	Down	254.569	Monoterpenoid pathway	UniProtKB, Hamberger et al. 2013
	64	Aq_ag.00g472640.m01	AaCYP65	-2.63846	71	CYP81	AaCYP81Q6	1.23867e-07	5.71407e-08	Down	7.24305	Monoterpenoid indole alkaloids biosynthesis	UniProtKB
	65	Aq_ag.00g878420.m01	AaCYP132	-3.18458	85	CYP87	AaCYP87A3	0	0.01	Down	2	Triterpenoid biosynthesis	UniProtKB
	66	Aq_ag.00g571190.m02	AaCYP80	-3.28417	72	CYP714	AaCYP714A1	1.1763e-14	4.0545e-15	Down	14.3921	Gibberellin metabolism (deactivation)	UniProtKB
	67	Aq_ag.00g576730.m01	AaCYP81	-3.33439	85	CYP707	AaCYP707A3	2.14643e-63	3.16358e-64	Down	63.4998	Carotenoid biosynthesis	KEGG
	68	Aq_ag.00g460290.m01	AaCYP62	-3.54581	71	CYP82	AaCYP82A6	0	0.01	Down	2	Wound response	UniProtKB
	69	Aq_ag.00g460350.m01	AaCYP63	-3.58811	71	CYP82	AaCYP82A1	0	0.01	Down	2	Plant Resistance to Biotic and Abiotic Stresses	UniProtKB
	70	Aq_ag.00g876900.m01	AaCYP130	-3.62948	71	CYP701	AaCYP701A1	0	0.01	Down	2	Diterpenoid biosynthesis	KEGG
	71	Aq_ag.00g854960.m01	AaCYP122	-4.86824	85	CYP722	AaCYP722A4	9.64195e-282	4.29772e-283	Down	282.367	Oxidation degradation of abscisic acid	UniProtKB
	72	Aq_ag.00g901860.m01	AaCYP136	-6.86885	71	CYP703	AaCYP703A1	1.74036e-11	6.76094e-12	Down	11.17	hydroxylation mediated fatty acid metabolism	UniProtKB
	73	Aq_ag.00g107520.m01	AaCYP18	-7.0449	71	CYP71	AaCYP71D11	0	0.01	Down	2	Monoterpenoid, Sesquiterpenoid and diterpenoid	UniProtKB, Hamberger et al. 2013
	74	Aq_ag.00g049480.m01	AaCYP6	-7.44622	86	CYP730	AaCYP730A1	4.22851e-14	1.48736e-14	Down	13.8276	secondary alcohols and ketones biosynthesis	UniProtKB
	75	Aq_ag.00g083060.m01	AaCYP11	-9.98039	71	CYP71	AaCYP71D6	1.31091e-87	1.53764e-88	Down	87.8131	Alkaloid biosynthesis	UniProtKB
	76	Aq_ag.00g613110.m01	AaCYP87	-10.3376	85	CYP722	AaCYP722A3	1.70893e-31	3.89553e-32	Down	31.4094	Oxidation degradation of abscisic acid	UniProtKB
